# Germ plasm localisation dynamics mark distinct phases of transcriptional and post-transcriptional regulation control in primordial germ cells

**DOI:** 10.1101/2020.01.12.903336

**Authors:** Fabio M. D’Orazio, Piotr Balwierz, Yixuan Guo, Benjamín Hernández-Rodríguez, Aleksandra Jasiulewicz, Juan M. Vaquerizas, Bradley Cairns, Boris Lenhard, Ferenc Müller

## Abstract

In many animal models, primordial germ cell (PGC) development depends on maternally-deposited germ plasm to avoid somatic cell fate. Here, we show that PGCs respond to regulatory information from the germ plasm in two distinct phases and mechanisms in zebrafish. We show that PGCs commence zygotic genome activation together with the rest of the embryo with no demonstrable differences in transcriptional and chromatin accessibility levels. Thus, cytoplasmic germ plasm determinants only affect post-transcriptional stabilisation of RNAs to diverge transcriptome from somatic cells, which, unexpectedly, also activate germ cell-specific genes. Perinuclear relocalisation of germ plasm is coupled to dramatic divergence in chromatin opening and transcriptome from somatic cells characterised by PGC-specific chromatin topology. Furthermore, we reveal Tdrd7, regulator of germ plasm localisation, as crucial determinant of germ fate acquisition.
