## Supplementary Table 1 for "Germ plasm localisation dynamics mark distinct phases of transcriptional and post-transcriptional regulation control in primordial germ cells"

### Sheet: Sheet1
	s256PGC1	s256PGC2	s256Soma1	s256Soma2	sHighPGC1	sHighPGC2	sHighSoma1	sHighSoma2	sDomePGC1	sDomePGC2	sDomeSoma1	sDomeSoma2	s10somitesPGC1	s10somitesPGC2	s10somitesSoma1	s10somitesSoma2	sPrim5PGC1	sPrim5PGC2	sPrim5Soma1	sPrim5Soma2
s256PGC1	1	0.918878	0.895944	0.85244	0.944991	0.962747	0.823879	0.861643	0.771427	0.834082	0.799693	0.809677	0.596389	0.631047	0.334255	0.345315	0.469644	0.45864	0.110499	0.129368
s256PGC2	0.918878	1	0.959903	0.962896	0.798939	0.834571	0.850956	0.92215	0.554241	0.646559	0.873186	0.887042	0.445804	0.41752	0.315054	0.317095	0.401904	0.401178	0.0984358	0.11046
s256Soma1	0.895944	0.959903	1	0.950377	0.746641	0.788083	0.921116	0.963369	0.451165	0.549899	0.886924	0.899132	0.391827	0.340059	0.35311	0.362784	0.409019	0.41151	0.114992	0.13099
s256Soma2	0.85244	0.962896	0.950377	1	0.723553	0.762078	0.874777	0.937952	0.45891	0.557976	0.914206	0.925599	0.414093	0.346485	0.364896	0.357685	0.401148	0.40786	0.103402	0.112995
sHighPGC1	0.944991	0.798939	0.746641	0.723553	1	0.996271	0.740697	0.755215	0.909985	0.942561	0.715161	0.722918	0.704254	0.768543	0.316315	0.322322	0.4717	0.459278	0.0977503	0.109076
sHighPGC2	0.962747	0.834571	0.788083	0.762078	0.996271	1	0.770554	0.791416	0.883349	0.923455	0.74609	0.75423	0.691912	0.746789	0.329271	0.337309	0.483824	0.472182	0.104448	0.117632
sHighSoma1	0.823879	0.850956	0.921116	0.874777	0.740697	0.770554	1	0.952826	0.448066	0.536214	0.862176	0.885051	0.404511	0.346227	0.374482	0.38447	0.394756	0.403202	0.112418	0.121993
sHighSoma2	0.861643	0.92215	0.963369	0.937952	0.755215	0.791416	0.952826	1	0.46265	0.559678	0.923848	0.933539	0.43067	0.366948	0.393409	0.401273	0.436127	0.443713	0.119399	0.132673
sDomePGC1	0.771427	0.554241	0.451165	0.45891	0.909985	0.883349	0.448066	0.46265	1	0.991095	0.50513	0.504916	0.756654	0.865738	0.249736	0.24499	0.414131	0.394583	0.0665069	0.0724929
sDomePGC2	0.834082	0.646559	0.549899	0.557976	0.942561	0.923455	0.536214	0.559678	0.991095	1	0.60167	0.60297	0.753734	0.850276	0.281925	0.277866	0.442009	0.424332	0.0770955	0.0848122
sDomeSoma1	0.799693	0.873186	0.886924	0.914206	0.715161	0.74609	0.862176	0.923848	0.50513	0.60167	1	0.994215	0.499019	0.414662	0.457451	0.449378	0.472608	0.481685	0.124682	0.135831
sDomeSoma2	0.809677	0.887042	0.899132	0.925599	0.722918	0.75423	0.885051	0.933539	0.504916	0.60297	0.994215	1	0.486198	0.404743	0.446919	0.439978	0.456021	0.465639	0.120779	0.130932
s10somitesPGC1	0.596389	0.445804	0.391827	0.414093	0.704254	0.691912	0.404511	0.43067	0.756654	0.753734	0.499019	0.486198	1	0.955381	0.628861	0.609462	0.752996	0.746197	0.156369	0.178583
s10somitesPGC2	0.631047	0.41752	0.340059	0.346485	0.768543	0.746789	0.346227	0.366948	0.865738	0.850276	0.414662	0.404743	0.955381	1	0.524018	0.520336	0.689639	0.674287	0.140197	0.164762
s10somitesSoma1	0.334255	0.315054	0.35311	0.364896	0.316315	0.329271	0.374482	0.393409	0.249736	0.281925	0.457451	0.446919	0.628861	0.524018	1	0.97679	0.645915	0.661499	0.257023	0.297945
s10somitesSoma2	0.345315	0.317095	0.362784	0.357685	0.322322	0.337309	0.38447	0.401273	0.24499	0.277866	0.449378	0.439978	0.609462	0.520336	0.97679	1	0.662943	0.673553	0.313173	0.362643
sPrim5PGC1	0.469644	0.401904	0.409019	0.401148	0.4717	0.483824	0.394756	0.436127	0.414131	0.442009	0.472608	0.456021	0.752996	0.689639	0.645915	0.662943	1	0.986497	0.247533	0.299306
sPrim5PGC2	0.45864	0.401178	0.41151	0.40786	0.459278	0.472182	0.403202	0.443713	0.394583	0.424332	0.481685	0.465639	0.746197	0.674287	0.661499	0.673553	0.986497	1	0.24226	0.284232
sPrim5Soma1	0.110499	0.0984358	0.114992	0.103402	0.0977503	0.104448	0.112418	0.119399	0.0665069	0.0770955	0.124682	0.120779	0.156369	0.140197	0.257023	0.313173	0.247533	0.24226	1	0.883512
sPrim5Soma2	0.129368	0.11046	0.13099	0.112995	0.109076	0.117632	0.121993	0.132673	0.0724929	0.0848122	0.135831	0.130932	0.178583	0.164762	0.297945	0.362643	0.299306	0.284232	0.883512	1
