## Supplementary Table 4 for "Germ plasm localisation dynamics mark distinct phases of transcriptional and post-transcriptional regulation control in primordial germ cells"

### Sheet: Raw Cts qPCR
SDS 2.4					AQ Results	1
Filename					nuc-cyt-qPCR-11-03-19
PlateID
Assay Type					Absolute Quantification
Run DateTime					2019-11-03 17:26:39
Operator
ThermalCycleParams
Sample Information
Well	Fraction	Primer	treatment	stage	Sample Name	Detector Name	Reporter	Task	Ct	mean	Tm Type	Quantity	Qty Mean	Qty StdDev	Ct Mean	Ct StdDev	Ct Type	Template Name	Baseline Type	Baseline Start	Baseline Stop	Threshold Type	Threshold
1	Nucleaer	ddx4	control	256 cell	A1	bactin-2	SYBR	Unknown	23.182	22.7972									Automatic			Manual	0.2
2	Nucleaer	ddx4	control	256 cell	A2	bactin-2	SYBR	Unknown	22.4124										Automatic			Manual	0.2
3	Nucleaer	myl12	control	256 cell	A3	bactin-2	SYBR	Unknown	24.5885	24.2227									Automatic			Manual	0.2
4	Nucleaer	myl12	control	256 cell	A4	bactin-2	SYBR	Unknown	23.8569										Automatic			Manual	0.2
5	Nucleaer	tdrd7	control	256 cell	A5	bactin-2	SYBR	Unknown	21.0294	20.573									Automatic			Manual	0.2
6	Nucleaer	tdrd7	control	256 cell	A6	bactin-2	SYBR	Unknown	20.1166										Automatic			Manual	0.2
7	Nucleaer	tdrd9	control	256 cell	A7	bactin-2	SYBR	Unknown	25.4091	25.6775									Automatic			Manual	0.2
8	Nucleaer	tdrd9	control	256 cell	A8	bactin-2	SYBR	Unknown	25.9459										Automatic			Manual	0.2
9	Nucleaer	dnd1	control	256 cell	A9	bactin-2	SYBR	Unknown	21.0273	21.2107									Automatic			Manual	0.2
10	Nucleaer	dnd1	control	256 cell	A10	bactin-2	SYBR	Unknown	21.3941										Automatic			Manual	0.2
11	Nucleaer	nanos3	control	256 cell	A11	bactin-2	SYBR	Unknown	18.8311	18.7109									Automatic			Manual	0.2
12	Nucleaer	nanos3	control	256 cell	A12	bactin-2	SYBR	Unknown	18.5907										Automatic			Manual	0.2
13	Nucleaer	dazL 4 intr	control	256 cell	A13	bactin-2	SYBR	Unknown	Undetermined	21.8415									Automatic			Manual	0.2
14	Nucleaer	dazL 4 intr	control	256 cell	A14	bactin-2	SYBR	Unknown	21.8415										Automatic			Manual	0.2
15	Nucleaer	actin	control	256 cell	A15	bactin-2	SYBR	Unknown	20.0857	19.8042									Automatic			Manual	0.2
16	Nucleaer	actin	control	256 cell	A16	bactin-2	SYBR	Unknown	19.5227										Automatic			Manual	0.2
25	Nucleaer	ddx4	triptolide	256 cell	B1	bactin-2	SYBR	Unknown	Undetermined	23.1321									Automatic			Manual	0.2
26	Nucleaer	ddx4	triptolide	256 cell	B2	bactin-2	SYBR	Unknown	23.1321										Automatic			Manual	0.2
27	Nucleaer	myl12	triptolide	256 cell	B3	bactin-2	SYBR	Unknown	24.8861	25.3063									Automatic			Manual	0.2
28	Nucleaer	myl12	triptolide	256 cell	B4	bactin-2	SYBR	Unknown	25.7264										Automatic			Manual	0.2
29	Nucleaer	tdrd7	triptolide	256 cell	B5	bactin-2	SYBR	Unknown	21.2379	20.7367									Automatic			Manual	0.2
30	Nucleaer	tdrd7	triptolide	256 cell	B6	bactin-2	SYBR	Unknown	20.2354										Automatic			Manual	0.2
31	Nucleaer	tdrd9	triptolide	256 cell	B7	bactin-2	SYBR	Unknown	26.4486	26.0296									Automatic			Manual	0.2
32	Nucleaer	tdrd9	triptolide	256 cell	B8	bactin-2	SYBR	Unknown	25.6107										Automatic			Manual	0.2
33	Nucleaer	dnd1	triptolide	256 cell	B9	bactin-2	SYBR	Unknown	21.7653	21.261									Automatic			Manual	0.2
34	Nucleaer	dnd1	triptolide	256 cell	B10	bactin-2	SYBR	Unknown	20.7568										Automatic			Manual	0.2
35	Nucleaer	nanos3	triptolide	256 cell	B11	bactin-2	SYBR	Unknown	18.7662	18.6097									Automatic			Manual	0.2
36	Nucleaer	nanos3	triptolide	256 cell	B12	bactin-2	SYBR	Unknown	18.4532										Automatic			Manual	0.2
37	Nucleaer	dazL intr	triptolide	256 cell	B13	bactin-2	SYBR	Unknown	Undetermined	#DIV/0!									Automatic			Manual	0.2
38	Nucleaer	dazL 4 intr	triptolide	256 cell	B14	bactin-2	SYBR	Unknown	Undetermined										Automatic			Manual	0.2
39	Nucleaer	actin	triptolide	256 cell	B15	bactin-2	SYBR	Unknown	20.2614	20.0245									Automatic			Manual	0.2
40	Nucleaer	actin	triptolide	256 cell	B16	bactin-2	SYBR	Unknown	19.7877										Automatic			Manual	0.2
49	Nucleaer	ddx4	control	256 cell	C1	bactin-2	SYBR	Unknown	22.2754	22.3248									Automatic			Manual	0.2
50	Nucleaer	ddx4	control	256 cell	C2	bactin-2	SYBR	Unknown	22.3741										Automatic			Manual	0.2
51	Nucleaer	myl12	control	256 cell	C3	bactin-2	SYBR	Unknown	24.1808	23.6607									Automatic			Manual	0.2
52	Nucleaer	myl12	control	256 cell	C4	bactin-2	SYBR	Unknown	23.1406										Automatic			Manual	0.2
53	Nucleaer	tdrd7	control	256 cell	C5	bactin-2	SYBR	Unknown	19.5267	19.452									Automatic			Manual	0.2
54	Nucleaer	tdrd7	control	256 cell	C6	bactin-2	SYBR	Unknown	19.3772										Automatic			Manual	0.2
55	Nucleaer	tdrd9	control	256 cell	C7	bactin-2	SYBR	Unknown	26.1183	26.1521									Automatic			Manual	0.2
56	Nucleaer	tdrd9	control	256 cell	C8	bactin-2	SYBR	Unknown	26.186										Automatic			Manual	0.2
57	Nucleaer	dnd1	control	256 cell	C9	bactin-2	SYBR	Unknown	21.5176	21.3218									Automatic			Manual	0.2
58	Nucleaer	dnd1	control	256 cell	C10	bactin-2	SYBR	Unknown	21.1261										Automatic			Manual	0.2
59	Nucleaer	nanos3	control	256 cell	C11	bactin-2	SYBR	Unknown	18.464	18.3598									Automatic			Manual	0.2
60	Nucleaer	nanos3	control	256 cell	C12	bactin-2	SYBR	Unknown	18.2556										Automatic			Manual	0.2
61	Nucleaer	dazL intr	control	256 cell	C13	bactin-2	SYBR	Unknown	Undetermined	#DIV/0!									Automatic			Manual	0.2
62	Nucleaer	dazL 4 intr	control	256 cell	C14	bactin-2	SYBR	Unknown	Undetermined										Automatic			Manual	0.2
63	Nucleaer	actin	control	256 cell	C15	bactin-2	SYBR	Unknown	19.4894	19.6128									Automatic			Manual	0.2
64	Nucleaer	actin	control	256 cell	C16	bactin-2	SYBR	Unknown	19.7361										Automatic			Manual	0.2
73	Nucleaer	ddx4	triptolide	256 cell	D1	bactin-2	SYBR	Unknown	23.3822	23.0948									Automatic			Manual	0.2
74	Nucleaer	ddx4	triptolide	256 cell	D2	bactin-2	SYBR	Unknown	22.8075										Automatic			Manual	0.2
75	Nucleaer	myl12	triptolide	256 cell	D3	bactin-2	SYBR	Unknown	23.9753	23.9987									Automatic			Manual	0.2
76	Nucleaer	myl12	triptolide	256 cell	D4	bactin-2	SYBR	Unknown	24.0221										Automatic			Manual	0.2
77	Nucleaer	tdrd7	triptolide	256 cell	D5	bactin-2	SYBR	Unknown	21.1876	20.7859									Automatic			Manual	0.2
78	Nucleaer	tdrd7	triptolide	256 cell	D6	bactin-2	SYBR	Unknown	20.3842										Automatic			Manual	0.2
79	Nucleaer	tdrd9	triptolide	256 cell	D7	bactin-2	SYBR	Unknown	25.0505	25.1861									Automatic			Manual	0.2
80	Nucleaer	tdrd9	triptolide	256 cell	D8	bactin-2	SYBR	Unknown	25.3216										Automatic			Manual	0.2
81	Nucleaer	dnd1	triptolide	256 cell	D9	bactin-2	SYBR	Unknown	21.3624	21.312									Automatic			Manual	0.2
82	Nucleaer	dnd1	triptolide	256 cell	D10	bactin-2	SYBR	Unknown	21.2615										Automatic			Manual	0.2
83	Nucleaer	nanos3	triptolide	256 cell	D11	bactin-2	SYBR	Unknown	19.2894	19.2599									Automatic			Manual	0.2
84	Nucleaer	nanos3	triptolide	256 cell	D12	bactin-2	SYBR	Unknown	19.2304										Automatic			Manual	0.2
85	Nucleaer	dazL intr	triptolide	256 cell	D13	bactin-2	SYBR	Unknown	Undetermined	#DIV/0!									Automatic			Manual	0.2
86	Nucleaer	dazL 4 intr	triptolide	256 cell	D14	bactin-2	SYBR	Unknown	Undetermined										Automatic			Manual	0.2
87	Nucleaer	actin	triptolide	256 cell	D15	bactin-2	SYBR	Unknown	19.2436	19.4906									Automatic			Manual	0.2
88	Nucleaer	actin	triptolide	256 cell	D16	bactin-2	SYBR	Unknown	19.7375										Automatic			Manual	0.2
97	Nucleaer	ddx4	control	high	E1	bactin-2	SYBR	Unknown	25.6924	25.4956									Automatic			Manual	0.2
98	Nucleaer	ddx4	control	high	E2	bactin-2	SYBR	Unknown	25.2988										Automatic			Manual	0.2
99	Nucleaer	myl12	control	high	E3	bactin-2	SYBR	Unknown	24.5366	23.4385									Automatic			Manual	0.2
100	Nucleaer	myl12	control	high	E4	bactin-2	SYBR	Unknown	22.3403										Automatic			Manual	0.2
101	Nucleaer	tdrd7	control	high	E5	bactin-2	SYBR	Unknown	22.4989	22.2326									Automatic			Manual	0.2
102	Nucleaer	tdrd7	control	high	E6	bactin-2	SYBR	Unknown	21.9662										Automatic			Manual	0.2
103	Nucleaer	tdrd9	control	high	E7	bactin-2	SYBR	Unknown	23.8452	24.2938									Automatic			Manual	0.2
104	Nucleaer	tdrd9	control	high	E8	bactin-2	SYBR	Unknown	24.7423										Automatic			Manual	0.2
105	Nucleaer	dnd1	control	high	E9	bactin-2	SYBR	Unknown	24.3554	24.4971									Automatic			Manual	0.2
106	Nucleaer	dnd1	control	high	E10	bactin-2	SYBR	Unknown	24.6387										Automatic			Manual	0.2
107	Nucleaer	nanos3	control	high	E11	bactin-2	SYBR	Unknown	22.1864	22.2058									Automatic			Manual	0.2
108	Nucleaer	nanos3	control	high	E12	bactin-2	SYBR	Unknown	22.2251										Automatic			Manual	0.2
109	Nucleaer	dazL intr	control	high	E13	bactin-2	SYBR	Unknown	Undetermined	#DIV/0!									Automatic			Manual	0.2
110	Nucleaer	dazL 4 intr	control	high	E14	bactin-2	SYBR	Unknown	Undetermined										Automatic			Manual	0.2
111	Nucleaer	actin	control	high	E15	bactin-2	SYBR	Unknown	19.0012	19.0847									Automatic			Manual	0.2
112	Nucleaer	actin	control	high	E16	bactin-2	SYBR	Unknown	19.1682										Automatic			Manual	0.2
121	Nucleaer	ddx4	triptolide	high	F1	bactin-2	SYBR	Unknown	26.6489	25.7395									Automatic			Manual	0.2
122	Nucleaer	ddx4	triptolide	high	F2	bactin-2	SYBR	Unknown	24.8301										Automatic			Manual	0.2
123	Nucleaer	myl12	triptolide	high	F3	bactin-2	SYBR	Unknown	25.1205	25.1265									Automatic			Manual	0.2
124	Nucleaer	myl12	triptolide	high	F4	bactin-2	SYBR	Unknown	25.1325										Automatic			Manual	0.2
125	Nucleaer	tdrd7	triptolide	high	F5	bactin-2	SYBR	Unknown	21.8633	22.2417									Automatic			Manual	0.2
126	Nucleaer	tdrd7	triptolide	high	F6	bactin-2	SYBR	Unknown	22.6201										Automatic			Manual	0.2
127	Nucleaer	tdrd9	triptolide	high	F7	bactin-2	SYBR	Unknown	25.3877	25.0014									Automatic			Manual	0.2
128	Nucleaer	tdrd9	triptolide	high	F8	bactin-2	SYBR	Unknown	24.6151										Automatic			Manual	0.2
129	Nucleaer	dnd1	triptolide	high	F9	bactin-2	SYBR	Unknown	25.5673	25.3815									Automatic			Manual	0.2
130	Nucleaer	dnd1	triptolide	high	F10	bactin-2	SYBR	Unknown	25.1958										Automatic			Manual	0.2
131	Nucleaer	nanos3	triptolide	high	F11	bactin-2	SYBR	Unknown	22.724	22.3764									Automatic			Manual	0.2
132	Nucleaer	nanos3	triptolide	high	F12	bactin-2	SYBR	Unknown	22.0288										Automatic			Manual	0.2
133	Nucleaer	dazL intr	triptolide	high	F13	bactin-2	SYBR	Unknown	Undetermined	#DIV/0!									Automatic			Manual	0.2
134	Nucleaer	dazL 4 intr	triptolide	high	F14	bactin-2	SYBR	Unknown	Undetermined										Automatic			Manual	0.2
135	Nucleaer	actin	triptolide	high	F15	bactin-2	SYBR	Unknown	21.9616	21.4801									Automatic			Manual	0.2
136	Nucleaer	actin	triptolide	high	F16	bactin-2	SYBR	Unknown	20.9985										Automatic			Manual	0.2
145	Nucleaer	ddx4	control	high	G1	bactin-2	SYBR	Unknown	25.156	24.9659									Automatic			Manual	0.2
146	Nucleaer	ddx4	control	high	G2	bactin-2	SYBR	Unknown	24.7759										Automatic			Manual	0.2
147	Nucleaer	myl12	control	high	G3	bactin-2	SYBR	Unknown	24.8912	24.5196									Automatic			Manual	0.2
148	Nucleaer	myl12	control	high	G4	bactin-2	SYBR	Unknown	24.1479										Automatic			Manual	0.2
149	Nucleaer	tdrd7	control	high	G5	bactin-2	SYBR	Unknown	22.9134	22.6996									Automatic			Manual	0.2
150	Nucleaer	tdrd7	control	high	G6	bactin-2	SYBR	Unknown	22.4858										Automatic			Manual	0.2
151	Nucleaer	tdrd9	control	high	G7	bactin-2	SYBR	Unknown	24.814	24.6667									Automatic			Manual	0.2
152	Nucleaer	tdrd9	control	high	G8	bactin-2	SYBR	Unknown	24.5195										Automatic			Manual	0.2
153	Nucleaer	dnd1	control	high	G9	bactin-2	SYBR	Unknown	25.229	25.2311									Automatic			Manual	0.2
154	Nucleaer	dnd1	control	high	G10	bactin-2	SYBR	Unknown	25.2332										Automatic			Manual	0.2
155	Nucleaer	nanos3	control	high	G11	bactin-2	SYBR	Unknown	22.6687	22.6353									Automatic			Manual	0.2
156	Nucleaer	nanos3	control	high	G12	bactin-2	SYBR	Unknown	22.6019										Automatic			Manual	0.2
157	Nucleaer	dazL intr	control	high	G13	bactin-2	SYBR	Unknown	38.6977	38.6977									Automatic			Manual	0.2
158	Nucleaer	dazL 4 intr	control	high	G14	bactin-2	SYBR	Unknown	Undetermined										Automatic			Manual	0.2
159	Nucleaer	actin	control	high	G15	bactin-2	SYBR	Unknown	20.1098	19.9093									Automatic			Manual	0.2
160	Nucleaer	actin	control	high	G16	bactin-2	SYBR	Unknown	19.7089										Automatic			Manual	0.2
169	Nucleaer	ddx4	triptolide	high	H1	bactin-2	SYBR	Unknown	25.1159	26.0239									Automatic			Manual	0.2
170	Nucleaer	ddx4	triptolide	high	H2	bactin-2	SYBR	Unknown	26.9319										Automatic			Manual	0.2
171	Nucleaer	myl12	triptolide	high	H3	bactin-2	SYBR	Unknown	25.8208	25.4379									Automatic			Manual	0.2
172	Nucleaer	myl12	triptolide	high	H4	bactin-2	SYBR	Unknown	25.0549										Automatic			Manual	0.2
173	Nucleaer	tdrd7	triptolide	high	H5	bactin-2	SYBR	Unknown	22.5288	22.3293									Automatic			Manual	0.2
174	Nucleaer	tdrd7	triptolide	high	H6	bactin-2	SYBR	Unknown	22.1299										Automatic			Manual	0.2
175	Nucleaer	tdrd9	triptolide	high	H7	bactin-2	SYBR	Unknown	24.6927	24.2164									Automatic			Manual	0.2
176	Nucleaer	tdrd9	triptolide	high	H8	bactin-2	SYBR	Unknown	23.7401										Automatic			Manual	0.2
177	Nucleaer	dnd1	triptolide	high	H9	bactin-2	SYBR	Unknown	25.2432	25.3392									Automatic			Manual	0.2
178	Nucleaer	dnd1	triptolide	high	H10	bactin-2	SYBR	Unknown	25.4352										Automatic			Manual	0.2
179	Nucleaer	nanos3	triptolide	high	H11	bactin-2	SYBR	Unknown	22.4194	22.1981									Automatic			Manual	0.2
180	Nucleaer	nanos3	triptolide	high	H12	bactin-2	SYBR	Unknown	21.9767										Automatic			Manual	0.2
181	Nucleaer	dazL intr	triptolide	high	H13	bactin-2	SYBR	Unknown	Undetermined	#DIV/0!									Automatic			Manual	0.2
182	Nucleaer	dazL 4 intr	triptolide	high	H14	bactin-2	SYBR	Unknown	Undetermined										Automatic			Manual	0.2
183	Nucleaer	actin	triptolide	high	H15	bactin-2	SYBR	Unknown	20.7851	20.7494									Automatic			Manual	0.2
184	Nucleaer	actin	triptolide	high	H16	bactin-2	SYBR	Unknown	20.7138										Automatic			Manual	0.2
193	cytoplasmic	ddx4	control	256 cell	I1	bactin-2	SYBR	Unknown	29.8005	29.5724									Automatic			Manual	0.2
194	cytoplasmic	ddx4	control	256 cell	I2	bactin-2	SYBR	Unknown	29.3442										Automatic			Manual	0.2
195	cytoplasmic	myl12	control	256 cell	I3	bactin-2	SYBR	Unknown	27.9698	27.9735									Automatic			Manual	0.2
196	cytoplasmic	myl12	control	256 cell	I4	bactin-2	SYBR	Unknown	27.9771										Automatic			Manual	0.2
197	cytoplasmic	tdrd7	control	256 cell	I5	bactin-2	SYBR	Unknown	Undetermined	27.0728									Automatic			Manual	0.2
198	cytoplasmic	tdrd7	control	256 cell	I6	bactin-2	SYBR	Unknown	27.0728										Automatic			Manual	0.2
199	cytoplasmic	tdrd9	control	256 cell	I7	bactin-2	SYBR	Unknown	28.1991	28.0658									Automatic			Manual	0.2
200	cytoplasmic	tdrd9	control	256 cell	I8	bactin-2	SYBR	Unknown	27.9324										Automatic			Manual	0.2
201	cytoplasmic	dnd1	control	256 cell	I9	bactin-2	SYBR	Unknown	27.5116	27.2172									Automatic			Manual	0.2
202	cytoplasmic	dnd1	control	256 cell	I10	bactin-2	SYBR	Unknown	26.9229										Automatic			Manual	0.2
203	cytoplasmic	nanos3	control	256 cell	I11	bactin-2	SYBR	Unknown	25.9265	25.2556									Automatic			Manual	0.2
204	cytoplasmic	nanos3	control	256 cell	I12	bactin-2	SYBR	Unknown	24.5847										Automatic			Manual	0.2
205	cytoplasmic	dazL intr	control	256 cell	I13	bactin-2	SYBR	Unknown	Undetermined	#DIV/0!									Automatic			Manual	0.2
206	cytoplasmic	dazL 4 intr	control	256 cell	I14	bactin-2	SYBR	Unknown	Undetermined										Automatic			Manual	0.2
207	cytoplasmic	actin	control	256 cell	I15	bactin-2	SYBR	Unknown	21.5471	21.6178									Automatic			Manual	0.2
208	cytoplasmic	actin	control	256 cell	I16	bactin-2	SYBR	Unknown	21.6886										Automatic			Manual	0.2
217	cytoplasmic	ddx4	triptolide	256 cell	J1	bactin-2	SYBR	Unknown	28.0404	28.5272									Automatic			Manual	0.2
218	cytoplasmic	ddx4	triptolide	256 cell	J2	bactin-2	SYBR	Unknown	29.014										Automatic			Manual	0.2
219	cytoplasmic	myl12	triptolide	256 cell	J3	bactin-2	SYBR	Unknown	26.7202	27.0534									Automatic			Manual	0.2
220	cytoplasmic	myl12	triptolide	256 cell	J4	bactin-2	SYBR	Unknown	27.3866										Automatic			Manual	0.2
221	cytoplasmic	tdrd7	triptolide	256 cell	J5	bactin-2	SYBR	Unknown	27.1726	27.1597									Automatic			Manual	0.2
222	cytoplasmic	tdrd7	triptolide	256 cell	J6	bactin-2	SYBR	Unknown	27.1467										Automatic			Manual	0.2
223	cytoplasmic	tdrd9	triptolide	256 cell	J7	bactin-2	SYBR	Unknown	27.4292	27.2997									Automatic			Manual	0.2
224	cytoplasmic	tdrd9	triptolide	256 cell	J8	bactin-2	SYBR	Unknown	27.1702										Automatic			Manual	0.2
225	cytoplasmic	dnd1	triptolide	256 cell	J9	bactin-2	SYBR	Unknown	26.7532	26.1907									Automatic			Manual	0.2
226	cytoplasmic	dnd1	triptolide	256 cell	J10	bactin-2	SYBR	Unknown	25.6281										Automatic			Manual	0.2
227	cytoplasmic	nanos3	triptolide	256 cell	J11	bactin-2	SYBR	Unknown	23.225	23.9106									Automatic			Manual	0.2
228	cytoplasmic	nanos3	triptolide	256 cell	J12	bactin-2	SYBR	Unknown	24.5962										Automatic			Manual	0.2
229	cytoplasmic	dazL intr	triptolide	256 cell	J13	bactin-2	SYBR	Unknown	Undetermined	#DIV/0!									Automatic			Manual	0.2
230	cytoplasmic	dazL 4 intr	triptolide	256 cell	J14	bactin-2	SYBR	Unknown	Undetermined										Automatic			Manual	0.2
231	cytoplasmic	actin	triptolide	256 cell	J15	bactin-2	SYBR	Unknown	21.171	21.0891									Automatic			Manual	0.2
232	cytoplasmic	actin	triptolide	256 cell	J16	bactin-2	SYBR	Unknown	21.0073										Automatic			Manual	0.2
241	cytoplasmic	ddx4	control	256 cell	K1	bactin-2	SYBR	Unknown	27.3242	27.5621									Automatic			Manual	0.2
242	cytoplasmic	ddx4	control	256 cell	K2	bactin-2	SYBR	Unknown	27.8										Automatic			Manual	0.2
243	cytoplasmic	myl12	control	256 cell	K3	bactin-2	SYBR	Unknown	28.4789	27.787									Automatic			Manual	0.2
244	cytoplasmic	myl12	control	256 cell	K4	bactin-2	SYBR	Unknown	27.095										Automatic			Manual	0.2
245	cytoplasmic	tdrd7	control	256 cell	K5	bactin-2	SYBR	Unknown	26.4709	26.365									Automatic			Manual	0.2
246	cytoplasmic	tdrd7	control	256 cell	K6	bactin-2	SYBR	Unknown	26.259										Automatic			Manual	0.2
247	cytoplasmic	tdrd9	control	256 cell	K7	bactin-2	SYBR	Unknown	27.8838	27.4682									Automatic			Manual	0.2
248	cytoplasmic	tdrd9	control	256 cell	K8	bactin-2	SYBR	Unknown	27.0525										Automatic			Manual	0.2
249	cytoplasmic	dnd1	control	256 cell	K9	bactin-2	SYBR	Unknown	27.1498	26.9137									Automatic			Manual	0.2
250	cytoplasmic	dnd1	control	256 cell	K10	bactin-2	SYBR	Unknown	26.6776										Automatic			Manual	0.2
251	cytoplasmic	nanos3	control	256 cell	K11	bactin-2	SYBR	Unknown	25.0982	24.6046									Automatic			Manual	0.2
252	cytoplasmic	nanos3	control	256 cell	K12	bactin-2	SYBR	Unknown	24.1111										Automatic			Manual	0.2
253	cytoplasmic	dazL intr	control	256 cell	K13	bactin-2	SYBR	Unknown	Undetermined	#DIV/0!									Automatic			Manual	0.2
254	cytoplasmic	dazL 4 intr	control	256 cell	K14	bactin-2	SYBR	Unknown	Undetermined										Automatic			Manual	0.2
255	cytoplasmic	actin	control	256 cell	K15	bactin-2	SYBR	Unknown	21.1249	21.2911									Automatic			Manual	0.2
256	cytoplasmic	actin	control	256 cell	K16	bactin-2	SYBR	Unknown	21.4572										Automatic			Manual	0.2
265	cytoplasmic	ddx4	triptolide	256 cell	L1	bactin-2	SYBR	Unknown	28.1804	28.1186									Automatic			Manual	0.2
266	cytoplasmic	ddx4	triptolide	256 cell	L2	bactin-2	SYBR	Unknown	28.0568										Automatic			Manual	0.2
267	cytoplasmic	myl12	triptolide	256 cell	L3	bactin-2	SYBR	Unknown	26.5277	26.3924									Automatic			Manual	0.2
268	cytoplasmic	myl12	triptolide	256 cell	L4	bactin-2	SYBR	Unknown	26.2572										Automatic			Manual	0.2
269	cytoplasmic	tdrd7	triptolide	256 cell	L5	bactin-2	SYBR	Unknown	26.5699	26.2805									Automatic			Manual	0.2
270	cytoplasmic	tdrd7	triptolide	256 cell	L6	bactin-2	SYBR	Unknown	25.991										Automatic			Manual	0.2
271	cytoplasmic	tdrd9	triptolide	256 cell	L7	bactin-2	SYBR	Unknown	28.5734	28.1783									Automatic			Manual	0.2
272	cytoplasmic	tdrd9	triptolide	256 cell	L8	bactin-2	SYBR	Unknown	27.7832										Automatic			Manual	0.2
273	cytoplasmic	dnd1	triptolide	256 cell	L9	bactin-2	SYBR	Unknown	25.8234	26.0907									Automatic			Manual	0.2
274	cytoplasmic	dnd1	triptolide	256 cell	L10	bactin-2	SYBR	Unknown	26.3579										Automatic			Manual	0.2
275	cytoplasmic	nanos3	triptolide	256 cell	L11	bactin-2	SYBR	Unknown	25.006	24.7066									Automatic			Manual	0.2
276	cytoplasmic	nanos3	triptolide	256 cell	L12	bactin-2	SYBR	Unknown	24.4072										Automatic			Manual	0.2
277	cytoplasmic	dazL intr	triptolide	256 cell	L13	bactin-2	SYBR	Unknown	Undetermined	#DIV/0!									Automatic			Manual	0.2
278	cytoplasmic	dazL 4 intr	triptolide	256 cell	L14	bactin-2	SYBR	Unknown	Undetermined										Automatic			Manual	0.2
279	cytoplasmic	actin	triptolide	256 cell	L15	bactin-2	SYBR	Unknown	21.4572	21.4858									Automatic			Manual	0.2
280	cytoplasmic	actin	triptolide	256 cell	L16	bactin-2	SYBR	Unknown	21.5143										Automatic			Manual	0.2
289	cytoplasmic	ddx4	control	high	M1	bactin-2	SYBR	Unknown	27.534	27.7924									Automatic			Manual	0.2
290	cytoplasmic	ddx4	control	high	M2	bactin-2	SYBR	Unknown	28.0508										Automatic			Manual	0.2
291	cytoplasmic	myl12	control	high	M3	bactin-2	SYBR	Unknown	28.0087	27.5481									Automatic			Manual	0.2
292	cytoplasmic	myl12	control	high	M4	bactin-2	SYBR	Unknown	27.0875										Automatic			Manual	0.2
293	cytoplasmic	tdrd7	control	high	M5	bactin-2	SYBR	Unknown	25.3436	25.4846									Automatic			Manual	0.2
294	cytoplasmic	tdrd7	control	high	M6	bactin-2	SYBR	Unknown	25.6256										Automatic			Manual	0.2
295	cytoplasmic	tdrd9	control	high	M7	bactin-2	SYBR	Unknown	27.6913	27.423									Automatic			Manual	0.2
296	cytoplasmic	tdrd9	control	high	M8	bactin-2	SYBR	Unknown	27.1548										Automatic			Manual	0.2
297	cytoplasmic	dnd1	control	high	M9	bactin-2	SYBR	Unknown	27.3943	27.2802									Automatic			Manual	0.2
298	cytoplasmic	dnd1	control	high	M10	bactin-2	SYBR	Unknown	27.1661										Automatic			Manual	0.2
299	cytoplasmic	nanos3	control	high	M11	bactin-2	SYBR	Unknown	24.411	24.6148									Automatic			Manual	0.2
300	cytoplasmic	nanos3	control	high	M12	bactin-2	SYBR	Unknown	24.8186										Automatic			Manual	0.2
301	cytoplasmic	dazL intr	control	high	M13	bactin-2	SYBR	Unknown	8.54145	8.54145									Automatic			Manual	0.2
302	cytoplasmic	dazL 4 intr	control	high	M14	bactin-2	SYBR	Unknown	Undetermined										Automatic			Manual	0.2
303	cytoplasmic	actin	control	high	M15	bactin-2	SYBR	Unknown	20.6881	20.7716									Automatic			Manual	0.2
304	cytoplasmic	actin	control	high	M16	bactin-2	SYBR	Unknown	20.8551										Automatic			Manual	0.2
313	cytoplasmic	ddx4	triptolide	high	N1	bactin-2	SYBR	Unknown	28.5847	27.8697									Automatic			Manual	0.2
314	cytoplasmic	ddx4	triptolide	high	N2	bactin-2	SYBR	Unknown	27.1546										Automatic			Manual	0.2
315	cytoplasmic	myl12	triptolide	high	N3	bactin-2	SYBR	Unknown	25.8554	25.5998									Automatic			Manual	0.2
316	cytoplasmic	myl12	triptolide	high	N4	bactin-2	SYBR	Unknown	25.3441										Automatic			Manual	0.2
317	cytoplasmic	tdrd7	triptolide	high	N5	bactin-2	SYBR	Unknown	25.4951	25.1426									Automatic			Manual	0.2
318	cytoplasmic	tdrd7	triptolide	high	N6	bactin-2	SYBR	Unknown	24.7901										Automatic			Manual	0.2
319	cytoplasmic	tdrd9	triptolide	high	N7	bactin-2	SYBR	Unknown	26.5712	26.7991									Automatic			Manual	0.2
320	cytoplasmic	tdrd9	triptolide	high	N8	bactin-2	SYBR	Unknown	27.0269										Automatic			Manual	0.2
321	cytoplasmic	dnd1	triptolide	high	N9	bactin-2	SYBR	Unknown	27.3254	27.1348									Automatic			Manual	0.2
322	cytoplasmic	dnd1	triptolide	high	N10	bactin-2	SYBR	Unknown	26.9442										Automatic			Manual	0.2
323	cytoplasmic	nanos3	triptolide	high	N11	bactin-2	SYBR	Unknown	24.2372	24.4134									Automatic			Manual	0.2
324	cytoplasmic	nanos3	triptolide	high	N12	bactin-2	SYBR	Unknown	24.5895										Automatic			Manual	0.2
325	cytoplasmic	dazL intr	triptolide	high	N13	bactin-2	SYBR	Unknown	Undetermined	#DIV/0!									Automatic			Manual	0.2
326	cytoplasmic	dazL 4 intr	triptolide	high	N14	bactin-2	SYBR	Unknown	Undetermined										Automatic			Manual	0.2
327	cytoplasmic	actin	triptolide	high	N15	bactin-2	SYBR	Unknown	20.1363	20.3354									Automatic			Manual	0.2
328	cytoplasmic	actin	triptolide	high	N16	bactin-2	SYBR	Unknown	20.5344										Automatic			Manual	0.2
337	cytoplasmic	ddx4	control	high	O1	bactin-2	SYBR	Unknown	28.37	27.8108									Automatic			Manual	0.2
338	cytoplasmic	ddx4	control	high	O2	bactin-2	SYBR	Unknown	27.2517										Automatic			Manual	0.2
339	cytoplasmic	myl12	control	high	O3	bactin-2	SYBR	Unknown	26.0238	26.3577									Automatic			Manual	0.2
340	cytoplasmic	myl12	control	high	O4	bactin-2	SYBR	Unknown	26.6916										Automatic			Manual	0.2
341	cytoplasmic	tdrd7	control	high	O5	bactin-2	SYBR	Unknown	25.2078	25.3054									Automatic			Manual	0.2
342	cytoplasmic	tdrd7	control	high	O6	bactin-2	SYBR	Unknown	25.4031										Automatic			Manual	0.2
343	cytoplasmic	tdrd9	control	high	O7	bactin-2	SYBR	Unknown	27.4989	27.3468									Automatic			Manual	0.2
344	cytoplasmic	tdrd9	control	high	O8	bactin-2	SYBR	Unknown	27.1947										Automatic			Manual	0.2
345	cytoplasmic	dnd1	control	high	O9	bactin-2	SYBR	Unknown	29.2301	28.6668									Automatic			Manual	0.2
346	cytoplasmic	dnd1	control	high	O10	bactin-2	SYBR	Unknown	28.1035										Automatic			Manual	0.2
347	cytoplasmic	nanos3	control	high	O11	bactin-2	SYBR	Unknown	25.1721	24.8169									Automatic			Manual	0.2
348	cytoplasmic	nanos3	control	high	O12	bactin-2	SYBR	Unknown	24.4617										Automatic			Manual	0.2
349	cytoplasmic	dazL intr	control	high	O13	bactin-2	SYBR	Unknown	Undetermined	#DIV/0!									Automatic			Manual	0.2
350	cytoplasmic	dazL 4 intr	control	high	O14	bactin-2	SYBR	Unknown	Undetermined										Automatic			Manual	0.2
351	cytoplasmic	actin	control	high	O15	bactin-2	SYBR	Unknown	20.8177	20.6502									Automatic			Manual	0.2
352	cytoplasmic	actin	control	high	O16	bactin-2	SYBR	Unknown	20.4826										Automatic			Manual	0.2
361	cytoplasmic	ddx4	triptolide	high	P1	bactin-2	SYBR	Unknown	27.1352	28.213									Automatic			Manual	0.2
362	cytoplasmic	ddx4	triptolide	high	P2	bactin-2	SYBR	Unknown	29.2908										Automatic			Manual	0.2
363	cytoplasmic	myl12	triptolide	high	P3	bactin-2	SYBR	Unknown	27.0486	26.5087									Automatic			Manual	0.2
364	cytoplasmic	myl12	triptolide	high	P4	bactin-2	SYBR	Unknown	25.9688										Automatic			Manual	0.2
365	cytoplasmic	tdrd7	triptolide	high	P5	bactin-2	SYBR	Unknown	26.56	26.1918									Automatic			Manual	0.2
366	cytoplasmic	tdrd7	triptolide	high	P6	bactin-2	SYBR	Unknown	25.8236										Automatic			Manual	0.2
367	cytoplasmic	tdrd9	triptolide	high	P7	bactin-2	SYBR	Unknown	26.9412	26.9527									Automatic			Manual	0.2
368	cytoplasmic	tdrd9	triptolide	high	P8	bactin-2	SYBR	Unknown	26.9642										Automatic			Manual	0.2
369	cytoplasmic	dnd1	triptolide	high	P9	bactin-2	SYBR	Unknown	27.0594	27.1818									Automatic			Manual	0.2
370	cytoplasmic	dnd1	triptolide	high	P10	bactin-2	SYBR	Unknown	27.3042										Automatic			Manual	0.2
371	cytoplasmic	nanos3	triptolide	high	P11	bactin-2	SYBR	Unknown	24.4077	24.6794									Automatic			Manual	0.2
372	cytoplasmic	nanos3	triptolide	high	P12	bactin-2	SYBR	Unknown	24.9511										Automatic			Manual	0.2
373	cytoplasmic	dazL intr	triptolide	high	P13	bactin-2	SYBR	Unknown	Undetermined	#DIV/0!									Automatic			Manual	0.2
374	cytoplasmic	dazL 4 intr	triptolide	high	P14	bactin-2	SYBR	Unknown	Undetermined										Automatic			Manual	0.2
375	cytoplasmic	actin	triptolide	high	P15	bactin-2	SYBR	Unknown	20.9616	20.654									Automatic			Manual	0.2
376	cytoplasmic	actin	triptolide	high	P16	bactin-2	SYBR	Unknown	20.3463										Automatic			Manual	0.2
Slope						cycles/log decade
Y-Intercept
R^2

### Sheet: Charts
rep1						Cytoplasmic	rep1
	256 cell control	256 cell tript	high control	high tript				256 cell control	256 cell tript	high control	high tript
ddx4	22.7972	23.1321	24.6068	25.7395			ddx4	29.5724	28.5272	27.7924	27.8697
myl12	24.2227	25.3063	25.5724	25.1265			myl12	27.9735	27.0534	27.5481	25.5998
tdrd7	20.573	20.7367	21.5256	22.2417			tdrd7	27.0728	27.1597	25.4846	25.1426
tdrd9	25.6775	26.0296	24.836	25.0014			tdrd9	28.0658	27.2997	27.423	26.7991
dnd1	21.2107	21.261	24.7432	25.3815			dnd1	27.2172	26.1907	27.2802	27.1348
nanos3	18.7109	18.6097	22.8626	22.3764			nanos3	25.2556	23.9106	24.6148	24.4134
dazl intr	21.8415	#DIV/0!	33.5085	#DIV/0!			dazl intr	#DIV/0!	#DIV/0!	8.54145	#DIV/0!
bact	19.8042	20.0245	20.258	21.4801			bact	21.6178	21.0891	20.7716	20.3354
rep2							rep2
	256 cell control	256 cell tript	high control	high tript				256 cell control	256 cell tript	high control	high tript
ddx4	22.3248	23.0948	24.9659	26.0239			ddx4	27.5621	28.1186	27.8108	28.213
myl12	23.6607	23.9987	24.5196	25.4379			myl12	27.787	26.3924	26.3577	26.5087
tdrd7	19.452	20.7859	22.6996	22.3293			tdrd7	26.365	26.2805	25.3054	26.1918
tdrd9	26.1521	25.1861	24.6667	24.2164			tdrd9	27.4682	28.1783	27.3468	26.9527
dnd1	21.3218	21.312	25.2311	25.3392			dnd1	26.9137	26.0907	28.6668	27.1818
nanos3	18.3598	19.2599	22.6353	22.1981			nanos3	24.6046	24.7066	24.8169	24.6794
dazl intr	#DIV/0!	#DIV/0!	38.6977	#DIV/0!			dazl intr	#DIV/0!	#DIV/0!	#DIV/0!	#DIV/0!
bact	19.6128	19.4906	19.9093	20.7494			bact	21.2911	21.4858	20.6502	20.654
DELTA CT (bactin)
rep1
	256 cell control	256 cell tript	high control	high tript				256 cell control	256 cell tript	high control	high tript
ddx4	2.99295	3.1076	4.34885	4.2594			ddx4	7.95453	7.43807	7.0208	7.53427
myl12	4.41853	5.28172	5.31444	3.64645			myl12	6.35562	5.96423	6.77649	4.11973
tdrd7	0.768797	0.712122	1.26761	0.761669			tdrd7	5.45499	6.07051	4.71299	3.66255
tdrd9	5.87329	6.0051	4.57803	3.52136			tdrd9	6.44795	6.21056	6.65143	5.31902
dnd1	1.40654	1.23651	4.4852	3.90148			dnd1	5.5994	5.10151	6.50862	5.65475
nanos3	1.09331	1.41484	2.60464	0.896343			nanos3	3.63775	2.82147	3.84319	2.93332
dazl intr	2.03731	#DIV/0!	13.2505	#DIV/0!			dazl intr	#DIV/0!	#DIV/0!	-12.2302	#DIV/0!
bact	0	0	0	0			bact	0	0	0	-1.14466
rep2							rep2
	256 cell control	256 cell tript	high control	high tript				256 cell control	256 cell tript	high control	high tript
ddx4	2.71199	3.60428	5.05662	5.27445			ddx4	6.27102	6.63283	7.16067	7.55907
myl12	4.04797	4.50815	4.61024	4.68842			myl12	6.4959	4.90669	5.70751	5.85478
tdrd7	0.1	1.29532	2.79026	1.57986			tdrd7	5.0739	4.79473	4.65527	5.53784
tdrd9	6.53938	5.69551	4.75742	3.46694			tdrd9	6.17711	6.69256	6.69662	6.29874
dnd1	1.70907	1.82139	5.32175	4.58976			dnd1	5.62263	4.6049	8.01661	6.52783
nanos3	1.25299	0.23063	2.726	1.4486			nanos3	3.31359	3.22085	4.16676	4.02542
dazl intr	#DIV/0!	#DIV/0!	18.7884	#DIV/0!			dazl intr	#DIV/0!	#DIV/0!	#DIV/0!	#DIV/0!
bact	0	0	0	0			bact	0	0	0	0
Mean rep	orange means the negative value was converted in its absolute value
	256 cell control	256 cell tript	high control	high tript				256 cell control	256 cell tript	high control	high tript
ddx4	2.84901	3.34674	4.6894	4.73983				7.06279	7.02392	7.09039	7.54666
myl12	4.2292	4.87963	4.94983	4.13474				6.42538	5.40968	6.21908	4.91122
tdrd7	0.277272	0.960432	1.88068	1.09696				5.261	5.39504	4.68404	4.50362
tdrd9	6.19739	5.84826	4.66686	3.49404				6.31108	6.44706	6.67399	5.78819
dnd1	1.55044	1.50072	4.8856	4.23165				5.611	4.84685	7.22337	6.07563
nanos3	1.17043	0.571231	2.66463	1.13949				3.47189	3.01455	4.00171	3.43626
SD between replicates
	256 cell control	256 cell tript	high control	high tript				256 cell control	256 cell tript	high control	high tript
ddx4	0.198675	0.351204	0.500473	0.717746			ddx4	1.19042	0.569393	0.0989037	0.0175391
myl12	0.262022	0.546997	0.497948	0.736784			myl12	0.0991876	0.747799	0.755882	1.22687
tdrd7	0.472911	0.412386	1.07668	0.578545			tdrd7	0.269476	0.902118	0.0408146	1.32603
tdrd9	0.470999	0.218916	0.126853	0.0384857			tdrd9	0.191513	0.340824	0.0319563	0.692772
dnd1	0.213919	0.413571	0.591531	0.486692			dnd1	0.0164215	0.351157	1.06631	0.617363
nanos3	0.112911	0.837363	0.0858099	0.390507			nanos3	0.229222	0.282405	0.228802	0.772232
ST error
	256 cell control	256 cell tript	high control	high tript				256 cell control	256 cell tript	high control	high tript
ddx4	0.140484	0.248339	0.353887	0.507523			ddx4	0.841754	0.402622	0.0699355	0.012402
myl12	0.185277	0.386786	0.352102	0.520985			myl12	0.0701363	0.528774	0.534489	0.867526
tdrd7	0.334398	0.291601	0.761324	0.409093			tdrd7	0.190548	0.637894	0.0288603	0.937646
tdrd9	0.333047	0.154797	0.0896985	0.0272135			tdrd9	0.13542	0.240999	0.0225965	0.489864
dnd1	0.151264	0.292439	0.418275	0.344143			dnd1	0.0116118	0.248306	0.753995	0.436541
nanos3	0.07984	0.592105	0.0606767	0.27613			nanos3	0.162084	0.199691	0.161787	0.54605
	0	0	0	0
FINAL FIGURE
	256 cell control	high control						256 cell control	high control
ddx4	2.84901	4.6894					ddx4	7.06279	7.09039
myl12	4.2292	4.94983					myl12	6.42538	6.21908
tdrd7	0.277272	1.88068					tdrd7	5.261	4.68404
tdrd9	6.19739	4.66686					tdrd9	6.31108	6.67399
dnd1	1.55044	4.8856					dnd1	5.611	7.22337
nanos3	1.17043	2.66463					nanos3	3.47189	4.00171
ST error
	256 cell control	high control						256 cell control	high control
ddx4	0.140484	0.353887					ddx4	0.841754	0.0699355
myl12	0.185277	0.352102					myl12	0.0701363	0.534489
tdrd7	0.334398	0.761324					tdrd7	0.190548	0.0288603
tdrd9	0.333047	0.0896985					tdrd9	0.13542	0.0225965
dnd1	0.151264	0.418275					dnd1	0.0116118	0.753995
nanos3	0.07984	0.0606767					nanos3	0.162084	0.161787
