## Supplementary Table 8 for "Germ plasm localisation dynamics mark distinct phases of transcriptional and post-transcriptional regulation control in primordial germ cells"

### Sheet: Sheet1
Embryo	Tdrd1	Tdrd2	Tdrd3	Tdrd4	Tdrd5		Ctrl1	Ctrl2	Ctrl3
number of PGCs	19	14	19	8	12		9	9	7
Average size	9.19917	9.95274	10.2199	10.7649	9.86769		4.10896	4.72178	3.44647
Average 10 biggest granules	18.2714	20.0271	21.1325	17.5887	18.5641		7.83747	11.2451	3.44955
Average granules per cell	3.21053	2.21429	2.42105	3.375	3.08333		4.11111	4.11111	5.28571
	Area (µm2)	Area (µm2)	Area (µm2)	Area (µm2)	Area (µm2)		Area (µm2)	Area (µm2)	Area (µm2)
	7.1525	0.97535	12.029	6.5023	11.054		1.3106	3.6697	3.7645
	23.083	0.65023	3.5763	11.054	14.955		4.0629	2.7523	4.5691
	11.054	21.132	11.379	4.2265	16.256		3.1455	0.26212	2.1188
	13.33	5.8521	10.404	12.029	16.906		3.1455	5.3735	1.8014
	0.32512	13.005	0.97535	7.1525	7.4776		2.8834	1.3106	1.6919
	0.32512	10.729	8.1279	22.758	2.6009		6.6841	1.0485	2.0977
	11.054	9.4283	12.354	13.655	5.527		3.9319	4.194	4.898
	0.32512	4.2265	31.211	6.1772	8.1279		0.91743	4.325	4.6011
	9.7535	47.792	6.5023	20.157	12.679		3.4076	3.5387	2.9375
	11.704	3.5763	8.7781	8.1279	2.926		6.9463	0.91743	1.597
	16.906	10.079	10.404	1.6256	8.453		5.6357	0.78637	6.6635
	10.729	4.8767	9.4283	27.96	13.655		3.2765	5.7667	4.976
	8.1279	9.7535	7.8028	1.3005	42.265		1.9659	3.0144	3.3782
	14.955	17.556	3.2512	31.861	2.6009		8.519	0.65531	2.1625
	15.28	2.2758	0.97535	21.783	9.7535		2.097	3.2765	5.8044
	7.8028	36.088	39.664	16.581	5.2018		0.39319	1.9659	1.1213
	1.3005	4.5516	11.054	3.2512	7.4776		5.6357	5.2425	4.3094
	0.65023	23.733	18.206	0.65023	3.5763		2.097	4.8493	3.0702
	2.6009	7.8028	3.2512	7.8028	13.005		7.4705	2.4902	0.584
	7.4776	10.404	17.556	4.5516	9.7535		4.0629	14.941	2.8334
	34.787	8.1279	20.482	8.453	12.679		7.6016	3.8008	6.5677
	16.256	5.527	4.8767	9.1032	0.97535		6.422	0.78637	1.299
	12.679	3.5763	3.5763	11.054	7.8028		0.91743	3.1455	7.8003
	9.1032	4.5516	13.98	4.5516	7.4776		4.7182	1.9659	2.4321
	10.729	4.8767	15.606	8.453	13.33		7.6016	0.39319	0.451
	15.606	4.5516	9.7535	4.8767	5.8521		2.228	16.252	3.7543
	40.965	4.2265	22.108	14.955	18.206		2.4902	2.4902	2.4508
	6.8274	6.5023	11.379		10.404		0.52425	0.78637	8.1121
	5.527	5.2018	16.581		24.384		3.8008	8.519	0.9713
	2.6009	8.1279	2.926		6.1772		5.6357	6.8152	5.0478
	23.733	8.7781	14.305		3.2512		1.4417	18.611	3.9028
	9.7535		11.704		5.527		2.097	4.8493	3.7663
	6.8274		8.1279		6.5023		5.1114	0.26212	1.136
	19.832		15.606		7.4776		6.8152	1.0485	3.5736
	1.3005		5.2018		8.453		1.3106	3.6697	4.3816
	15.606		3.5763		4.2265		15.465	9.8296
	4.2265		8.7781		8.1279		0.26212	21.101
	1.3005		8.453
	10.404		6.8274
	8.7781		6.1772
	6.8274		6.8274
	10.729		4.5516
	6.8274		5.2018
	3.5763		7.8028
	6.5023		3.9014
	0.32512		4.8767
	0.65023
	0.65023
	34.137
	6.5023
	9.1032
	5.2018
	2.926
	6.5023
	3.9014
	7.8028
	2.6009
	3.9014
	3.9014
	3.9014
	3.9014
